# *Plagl2* unlocks the latent regenerative potential of Müller glia in the adult mouse retina

**DOI:** 10.64898/2026.04.18.719349

**Authors:** Taimu Masaki, Mikiya Watanabe, Michiko Mandai, Miho Kihara, Takaya Abe, Ryoichiro Kageyama

**Affiliations:** RIKEN Center for Biosystems Dynamics Research, Hyogo 650-0047, Japan; Graduate School of Medicine, Kyoto University, Kyoto 606-8501, Japan; Research Center, Kobe City Eye Hospital, Hyogo 650-0047, Japan; Cell and Gene Therapy in Ophthalmology Laboratory, RIKEN BZP, Saitama 351-0198, Japan; Laboratory for Animal Resources and Genetic Engineering, RIKEN, Hyogo 650-0047, Japan; Research Organization of Science and Technology, Ritsumeikan University, Shiga 525-8577, Japan

**Keywords:** Müller glia, *Plagl2*, adult mouse retina, regeneration, neurogenesis, single-cell RNA sequencing

## Abstract

Müller glia (MG) in the adult mammalian retina have long been recognized as a potential endogenous source for the regeneration of lost retinal neurons. However, existing MG reprogramming strategies yield an incomplete regenerative response by favoring either proliferation or neurogenic differentiation. Here, we show that the zinc-finger transcription factor *Plagl2*, which has been demonstrated to rejuvenate aged neural stem cells, was sufficient to reprogram adult mouse MG into a progenitor-like state with coupled proliferative and neurogenic competence. Using histology, time-lapse imaging, and single-cell transcriptomics, we found that *Plagl2* drove regulated rounds of MG cell cycle re-entry, while N-methyl-D-aspartate-induced retinal injury further promoted the acquisition of neurogenic competence toward inner nuclear layer neuronal identities. These findings identify *Plagl2* as a novel rejuvenator of mammalian MG and support the general principle that reprogramming modules can be redeployed across cell types, offering new avenues for unlocking regenerative potential in otherwise non-regenerative tissues.
