## Supplemental Table S2 for "*Plagl2* unlocks the latent regenerative potential of Müller glia in the adult mouse retina"

ChIP_NMDA_NoInjury	ChIP_NMDA	ChIP_NoInjury	NMDA_NoInjury
Col9a1	Hspd1	Tgfbrap1	Rp1
Hs6st1	Satb2	Mpp4	A830018L16Rik
Sema4c	Aox1	Pard3b	Gdap1
Map4k4	Ppil3	Bcl2	Efhc1
Plcl1	Ndufs1	Rps6kc1	Adgrb3
Tmem237	Wnt10a	Sh3rf3	D430040D24Rik
Ino80dos	Stk11ip	Chst3	Vwa3b
Spag16	Slc16a14	Ttc41	Aff3
6030407O03Rik	Psmd1	Snhg15	Npas2
Tns1	Cops7b	Eml6	Tbc1d8
Pnkd	Eif4e2	Ubtd2	Col5a2
Tmbim1	Pask	Fgf11	Dnah7c
Wnt6	Ralb	Aipl1	Slc39a10
Des	Mcm6	Myo1c	Myo1b
Speg	Snrpe	Pipox	Stat1
Chpf	Adipor1	Dhrs13	Dnah7a
Obsl1	Phlda3	Bcas3	Spats2l
Fbxo36	Ndufs2	Coil	Gm57147
4933407L21Rik	Ackr1	Stat5b	Pard3bos1
Pde6d	Sdccag8	Etv4	Nrp2
Lrrfip1	Hnrnpu	Caskin2	Map2
Hes6	H3f3a	Sntg2	Rufy4
Per2	Susd4	Foxg1	Catip
Gpc1	Hivep2	3110039M20Rik	Stk36
Hdlbp	Nhsl1	Ston2	Gm29539
Gli2	Col13a1	Ttc8	Glb1l
Inhbb	Cdk1	Dglucy	Ptprn
Nuak2	Tpgs1	Slc25a47	Tmem198
Lrrn2	Ptbp1	Simc1	Inha
Etnk2	R3hdm4	Ccnb1ip1	Slc4a3
Sox13	Wdr18	Sacs	Daw1
Btg2	Sbno2	Zfpm2	Sphkap
Ppfia4	Mknk2	Trps1	Itm2c
Shisa4	Plekhj1	Cdc42ep1	Armc9
Ivns1abp	Oaz1	Ppara	Nppc
Arpc5	Mrpl54	Col2a1	Efhd1
Lamc2	Mfsd12	Ccdc191	Sag
Rgs16	Dohh	Lnpep	Sh3bp4
Rnasel	Tdg	Pde9a	Ramp1
BC034090	Cct2	Rrp1b	Scly
Uck2	Rap1b	Rpp21	Gm29483
Usf1	Cdk4	F630040K05Rik	Ankmy1
Igsf9	Mbd6	Vegfa	Crocc2
Fmn2	Atp5b	Ptprm	Sned1
Efcab2	Rpl41	Spdya	Thsd7b
Ephx1	Rasl10a	Mcfd2	AA986860
Mark1	Tbrg4	Spire1	Mapkapk2
Dtl	Tmem17	Dipk1c	Ikbke
Plxna2	Rhbdf1	Timm21	Rab7b
Mthfd1l	Rack1	Rce1	Mfsd4a
Plagl1	Hnrnpab	Stambpl1	Tmcc2
Soga3	N4bp3	Cpeb3	Pik3c2b
Prep	Tnip1	R3hcc1l	Atp2b4
Slc35f1	Med9os	A930004D18Rik	Prelp
Sgpl1	Pemt	Mllt10	Pla2g4a
Pald1	Mfap4	Dab2ip	Pdc
Hk1	Mapk7	Abtb2	Gm29282
S100b	Myh10	Spred1	Mr1
Mcm3ap	Eif4a1	Chst14	Gm57136
Col6a2	Nlgn2	Zcchc3	Qsox1
Plpp2	Elp5	Cbfa2t2	Pappa2
Arid3a	Pfn1	Mbnl1	4930523C07Rik
Abca7	C1qbp	Dclk2	Rcsd1
Midn	Dhx33	Arhgef11	Ccdc190
Pwwp3a	Txndc17	Vps45	Cfap126
Gamt	Mnt	Sort1	Klhdc9
Apc2	Hic1	Unc5c	F11r
Tcf3	Mir22hg	Invs	Cadm3
Abhd17a	Tlcd2	Faf1	Itpkb
Csnk1g2	Pitpna	Col16a1	Tmem63a
Lmnb2	Ankrd13b	Cdk14	Slc30a10
Sgta	Nufip2	Agbl5	Spata17
Zbtb7a	Dusp14	Apbb2	Ush2a
Tbxa2r	Trim37	Chic2	Ptpn14
Nuak1	Tspoap1	Eln	Gm28172
Stab2	Slc35b1	4933404O12Rik	Traf5
Ascl1	Snf8	Ephb4	Syt14
Phlda1	Nfe2l1	Kdelr2	G0s2
Caps2	Mlx	Mdfic	Gm36988
Agap2	Ubtf	Copg2	Echdc3
Nab2	Slc25a39	Zc3hav1l	Usp6nl
Ikzf4	Itga2b	Ccdc126	Ankrd16
Sec14l2	Gfap	Mgll	Armc3
Ccdc157	Map3k14	Cacng7	Etl4
Emid1	1700052K11Rik	Pafah1b3	Enkur
Ykt6	Mrc2	Mfge8	Gm13387
Camk2b	Ftsj3	Acer3	Tprn
Ppia	Psmd12	Atg16l2	Uap1l1
Ccm2	Fam104a	Arap1	Entpd2
Adcy1	Smim5	Smpd1	Abca2
Ppp3r1	Sec14l1	Shank2	Ptgds
Cep68	Syngr2	2610005L07Rik	Rabl6
Lgalsl	Socs3	Gm15816	Gm57475
Mpg	Pgs1	Cers1	Qsox2
Wwc1	Cbx4	1700030K09Rik	Egfl7
Mgat1	Actg1	Mmaa	Dipk1b
Gfpt2	Mrpl12	Znrf1	Olfm1
Mgat4b	Efr3b	A330074K22Rik	Ak8
Rai1	Mycn	Tmem123	2600006K01Rik
Srebf1	Rock2	Maml2	Dync2i2
Kcnj12	Psma6	St3gal4	Endog
Gas7	Actn1	Gramd1b	Miga2
Hes7	Erh	Slc37a4	Ntmt1
Kdm6b	Susd6	Dennd4a	Prrx2
Trp53	Eif2b2	Aqp9	Ptges
Polr2a	Vash1	Ocrl	Tor1b
Plscr3	Cpsf2		Ass1
6330403K07Rik	Tmem251		Plpp7
Rap1gap2	Exoc3l4		Slc25a25
Cluh	Ckb		Eng
Slc43a2	Siva1		Stxbp1
Rph3al	Psma2		Niban2
Abr	Elmo1		Cutal
Myo18a	H4c9		Cntrl
Traf4	Uqcrfs1		Gsn
Tlcd1	Fam120a		Nek6
Proca1	Bicd2		Wdr38
Unc119	Cks2		Acvr2a
Ksr1	Gadd45g		Ccdc148
Rab11fip4	Thoc3		Gm13620
Rhbdl3	Cltb		Bbs5
Ggnbp2	Dbn1		Klhl23
Mks1	Pdlim7		Slc25a12
C030037D09Rik	Golm1		Metap1d
Stxbp4	Tut7		Zfp385b
Cacna1g	Tbca		Neurod1
Xylt2	Hmgcr		Tfpi
Fam117a	Dhx29		Serping1
Atp5g1	Gm30108		Ndufs3
Gpr179	Zmiz1		Mdk
Arhgap23	Spcs1		Creb3l1
Srcin1	Nisch		Slc35c1
Lasp1	Ncoa4		Tspan18
B230217C12Rik	Otx2		Ext2
Stac2	Arhgef40		Mir670hg
Erbb2	Psmb5		Ldlrad3
Rapgefl1	Jph4		Gm13919
Rara	Pck2		Cd59a
Nkiras2	Cenpj		Prrg4
Cavin1	Kif13b		BB218582
Wnk4	Chmp7		Aven
Atxn7l3	Slc39a14		Fmn1
Rundc3a	Sucla2		Nusap1
Gpatch8	2610035F20Rik		Stard9
Gm11627	Sub1		B2m
Fzd2	Myo10		Sqor
2810433D01Rik	Pabpc1		Galk2
Adam11	Zfp706		Fgf7
C1ql1	Fam83a		Pdyn
Fmnl1	Atad2		Chgb
Smarcd2	Ndufb9		Pak5
Cacng4	Sqle		Snap25
Prkca	Rhpn1		Pcsk2
Btbd17	Ppp1r16a		Cst3
Slc25a19	C030006K11Rik		Tbc1d20
Trim47	Cacng2		6820408C15Rik
Foxj1	Kctd17		Tspyl3
Jmjd6	Gga1		Kif3b
Usp36	Dnal4		Efcab8
Tbc1d16	Nfam1		Necab3
Baiap2	Cyb5r3		1700003F12Rik
Cep131	Wnt7b		Gss
Slc38a10	Ddx23		Scand1
Bahcc1	Cbx5		Vstm2l
Notum	Trap1		Ppp1r16b
Aspscr1	Glis2		Pkig
Fasn	Nubp1		Matn4
Rab40b	Gspt1		Gm57463
Metrnl	Ifitm7		Ptgis
Kif3c	Dnajb11		Snai1
Dnmt3a	4632428C04Rik		Peds1
Adcy3	Kalrn		A530013C23Rik
2810032G03Rik	Cct8		Bmp7
Lpin1	4932438H23Rik		Rae1
Pxdn	Olig1		Gnasas1
Lamb1	Psmb1		Ctsz
Mgat2	Srrm2		Taf4
Hspa2	Ccnf		Lama5
Sptb	Igfals		Helz2
Dcaf5	Wdr90		Zbtb46
Galnt16	Nhlrc4		Zfp512b
Ccdc177	Neurl1b		Zfhx4
Dpf3	Mtch1		Fabp5
Bbof1	Rps18		Pex5l
Dlst	Notch4		Ccdc39
Calm1	Pbx2		Noct
Ccdc88c	Rnf5		P2ry14
Itpk1	Lsm2		Igsf10
Ccdc85c	Vars		Kcnab1
Eml1	Clic1		Mlf1
Begain	Gabbr1		Ift80
Traf3	Aars2		Trim59
Cdc42bpb	Srf		4921511C10Rik
Gm266	Mea1		Mab21l2
Akt1	Ppp2r5d		Cd1d1
Cep170b	2310039H08Rik		Lrrc71
Cdca4	Sgo1		Isg20l2
Brf1	Sh3gl1		Crabp2
Mta1	Dpp9		Ssr2
Crip2	Man2a1		Msto1
Crip1	Emilin2		Dap3
Sox4	Ypel5		Fdps
Mboat1	Lrpprc		Tuft1
Fars2	Prepl		Gm9054
Cage1	Nrxn1		Sv2a
Gfod1	Zeb1		H2ac18
Phf2	Ss18		Gm42743
Ninj1	Etf1		H2bc18
Cplx2	Hspa9		Txnip
Arl10	Ecscr		Tent5c
Prr7	Hmgxb3		Gm12474
Homer1	Wdr7		Igsf3
Pde8b	Mbd1		Vangl1
F2r	Atp5a1		Ptpn22
Iqgap2	Ppp1ca		Phtf1
Map1b	Clcf1		Kcnd3
Paip1	Cfl1		Kcna2
Top2b	Ltbp3		Cfap276
1810062O18Rik	Neat1		Frrs1
Zswim8	Znhit2		Bcar3
Adk	Ccdc88b		Ugt8a
Zcchc24	Prdx5		Alpk1
Duxbl1	Bad		Tifa
Il17rd	Eml3		Elovl6
Wnt5a	Fads3		Dapp1
Prkcd	Fads2		Gm5105
Cdh24	Myrf		1110002E22Rik
Slc22a17	Crtac1		Pigk
Efs	Slc25a28		Fam110b
Carmil3	Mrpl43		Cfap418
Nynrin	Lzts2		Tmem67
Shisa2	Psd		A530072M11Rik
Spryd7	Fbxl15		Klhl32
Trim13	Neurl1a		Srsf12
Egr3	Tmem210		B4galt1
Bmp1	Brd3		4930578G10Rik
Lgi3	Med27		Phf24
Hr	Urm1		Dnajb5
Dok2	Sptan1		Atp8b5
Ipo5	Lrrc8a		Gm12473
Stk24	Ptpa		Fam221b
Gm5089	Tor1a		Grhpr
Zic5	Hmcn2		Frmpd1
Zic2	Fam78a		Col15a1
Tmtc4	Prrc2b		Alg2
Skp2	Ptges2		Gm57084
Zfr	Ak1		Slc44a1
Golph3	Zbtb43		Wdr31
Ropn1l	Rbms1		Hdhd3
Rgs22	Galnt3		Zfp618
Klf10	Atp5g3		Col27a1
Lrp12	Tnks1bp1		Tnc
Mtss1	Kbtbd4		8030451A03Rik
Asap1	Ptpmt1		Pappa
Ptp4a3	Slc39a13		Astn2
Adgrb1	Trp53i11		Rasef
Arc	Hipk3		Frmd3
Plec	Meis2		Gm5860
Arhgap39	Pdia3		Hacd4
Rbfox2	Ncaph		Ift74
Sh3bp1	Kcnip3		Cachd1
Pick1	Mrps26		Dnajc6
Baiap2l2	Cenpb		Dynlt5
Pla2g6	Ninl		Dnai4
Maff	Rbck1		Glis1
Gtpbp1	Bcl2l1		Ttc39aos1
Cbx6	Dlgap4		9630013D21Rik
Polr3h	Tgm2		Trabd2b
Tcf20	Ift52		Gm12829
Shisal1	Ywhab		Foxd2
Prr5	Dbndd2		Foxd2os
Phf21b	Cdh22		Lurap1
Lncppara	Zmynd8		Pik3r3
Celsr1	Sulf2		Armh1
Tafa5	Psma7		Tmem53
Mapk12	Adrm1		Ccdc30
Shank3	Ogfr		Zmynd12
Adcy6	Tcea2		Foxo6os
Fmnl3	Myt1		Kcnq4
Nckap5l	Ndufb5		Dnali1
Smarcd1	Usp13		Grik3
Cers5	Spg20		Sh3d21
Zfp740	Dclk1		Col8a2
Csad	Tlr2		Tekt2
Rarg	Hdgf		Ago4
Mfsd5	Lmna		5730409E04Rik
Itga5	Mtx1		Zfp362
Adcy9	Ube2q1		Fndc5
Coro7	Slc39a1		C77080
Ppl	S100a3		Lck
Dexi	Mcl1		1700003M07Rik
Socs1	Gm12500		Fabp3
Snn	Pde5a		Atpif1
Arvcf	Gem		Slc9a1
Clcn2	Rragd		Zdhhc18
Etv5	Dnaja1		Ubxn11
Tnk2	Vcp		Sh3bgrl3
Heg1	Stoml2		Gm30191
Hacd2	Tesk1		Fam110d
Fstl1	Hint2		Man1c1
Boc	Glipr2		Asap3
Tagln3	Zbtb5		Luzp1
Zdhhc14	Shb		Wnt4
Rsph3b	Anp32b		Ubxn10
Acat2	Gabbr2		Igsf21
Dll1	Svep1		Epha2
Paqr4	Alad		Fblim1
Ntn3	Lrrc41		Gm29367
Noxo1	Mmachc		Fhad1
Ube2i	Plk3		Cfap107
Tekt4	Cldn19		Tnfrsf1b
Gm33727	Ybx1		Zfp992
D630044L22Rik	Pabpc4		Zfp991
Nme4	Akirin1		Zfp979
Scube3	Mycbp		Zfp984
Tead3	1110065P20Rik		Draxin
Fkbp5	Mrps15		Mad2l2
Mapk13	Stk40		Fbxo44
Trp53cor1	Thrap3		Fbxo2
Cdkn1a	Map7d1		Disp3
Mdga1	Trappc3		Masp2
Notch3	Rcc1		H6pd
BC051226	Hmgn2		Gpr157
H2-DMa	Lypla2		Nol9
Ehmt2	Zfp46		Tnfrsf25
Neu1	Camk2n1		Gm57064
Hspa1b	Smim1		Arhgef16
Ppp1r18	Ube2j2		Prdm16
Runx2	Abcf2		Gm20421
Tmem63b	Smarcd3		Plch2
Ptk7	Nrbp1		Morn1
Cul7	Prr14l		Cfap74
Ccnd3	Mrfap1		Aurkaip1
Tnfaip8l1	Uso1		C1qtnf12
Ticam1	Coro1c		Isg15
Uhrf1	Gm13830		Noc2l
Epb41l3	Rplp0		Cfap69
Lpin2	Naa25		Elapor2
Togaram2	Atxn2		Gm30613
Lclat1	Kmt5a		Cacna2d1
Dhx57	Ubc		Ccdc146
Pkdcc	Castor2		6030443J06Rik
Prkce	Eif4h		Lhfpl3
Ston1	Mospd3		AI506816
Zfp521	Get4		Chpf2
Fhod3	Cox19		2900005J15Rik
Stard4	Eif3b		Galnt11
Nrg2	Grifin		Dpp6
Spry4	Ttyh3		Rnf32
Tcerg1	Actb		Drc1
Ctif	Zfp655		Mapre3
Zbtb7c	Usp12		Spon2
Rnf165	Hsph1		Poln
Tcirg1	Sem1		Cfap99
Aldh3b1	Arf5		E130018O15Rik
Unc93b1	Cep41		Hmx1
Pitpnm1	Cald1		Afap1
Carns1	Cycs		Sorcs2
Syt12	Capg		Ccdc96
Lrfn4	Dctn1		Ppp2r2c
Efemp2	Egr4		Nsg1
Map3k11	Plxna1		Slc2a9
Frmd8	Chchd6		Hs3st1
Slc25a45	Chchd4		Prom1
Nrxn2	Arpc4		Lap3
Esrra	Tatdn2		Sod3
Plcb3	Syn2		4932441J04Rik
Ppp1r14b	Hdhd5		Wdr19
Stip1	Slc25a18		Nsun7
Macrod1	Phb2		Cnga1
Rcor2	Atn1		Lnx1
Spindoc	Emp1		Tmem165
Mta2	Dennd5b		Cracd
Ahnak	9430041J12Rik		Igfbp7
Rab3il1	Eps8l1		Cdkl2
Dagla	Ppp1r12c		Cfap299
Lrrc10b	Tnnt1		Cds1
Tmem132a	Ube2m		Arhgap24
Dtx4	Ap2s1		Zfp951
Zfand5	Gng8		Abcg3
Jak2	Dmwd		Gbp8
Slit1	Ppp1r37		Gbp9
Ubtd1	Rabac1		Gbp4
Pyroxd2	Gsk3a		Gbp10
BC037704	Tmem91		Gm10419
Entpd7	Ttc9b		Pde6b
Sema4g	Map3k10		Ankrd13a
Btrc	Zfp36		Oasl2
4833438C02Rik	Dpf1		Cabp1
Sufu	Sdhaf1		Triap1
Sh3pxd2a	Hpn		Bicdl1
Sfr1	Nudt19		Ccdc60
Atrnl1	Plekhf1		Ksr2
Frmd4a	1700008O03Rik		Nos1
Cacnb2	Prmt1		Tbx3os1
Commd3	Bax		Tbx3
Nrarp	Plekha4		Plbd2
Rnf208	Grin2d		Iqcd
Tmem203	Nomo1		Oas1c
Gpsm1	Snrpa1		Oas1b
Rxra	Alg8		Gm16552
Col5a1	Iqck		Hvcn1
Ralgds	Tufm		Fam216a
Gtf3c5	Kctd13		Gm2479
6530402F18Rik	Tbc1d10b		Gm43661
Ntng2	Fbrs		Rilpl2
Cercam	Jakmip3		Atp6v0a2
Odf2	Pwwp2b		Aacs
Phyhd1	Hras		Tmem132b
Sh3glb2	Tssc4		Gtf2ird1
Ier5l	Cttn		Gm30003
Asb6	Cdc16		Stx1a
Ncs1	Dlc1		Vps37d
Abl1	Gatad2a		Mlxipl
Aif1l	Crlf1		Styxl1
Dnm1	Fkbp8		Hspb1
St6galnac4	Lsm4		Rasa4
Sh2d3c	Rab3a		Ift22
Angptl2	Kcnn1		Epo
Pbx3	Nr2f6		A430033K04Rik
Psmd5	Pgls		Pdgfa
Phf19	Large1		Prkar1b
Strbp	Zfp827		Tmem184a
Crb2	Smarca5		Gm43703
Neb	Gipc1		Gna12
Rapgef4	Asf1b		Sdk1
Ttc30b	Zswim4		Cyth3
Cwc22	Ier2		Rsph10b
Pacsin3	Trmt1		Samd9l
Mapk8ip1	Trir		Gngt1
Chst1	Tnpo2		Dync1i1
Prdm11	Nkd1		Rpa3
4631405J19Rik	Rpgrip1l		Glcci1
Cd82	Ciapin1		Gpr85
Kif18a	Adgrg1		Iqub
Bahd1	Cfap20		Opn1sw
Itpka	Ciao2b		1700080G18Rik
Ehd4	Tppp3		Ube2h
Cdan1	Ripor1		Lrguk
Map1a	Smpd3		Ptn
Shf	Zfhx3		D630045J12Rik
Fbn1	1700030J22Rik		Zc3hav1
Itpripl1	Cotl1		Parp12
Nphp1	Zc3h18		Tmem178b
Zc3h8	Tcf25		Gm26638
Sirpa	Gnpat		Ephb6
Ankef1	Tomm20		Tmem176a
Jag1	Carm1		Pals2
Fam110a	Prkcsh		Gsdme
Dusp15	Elavl3		9130019P16Rik
Plagl2	Gm16845		Pde1c
Nol4l	Hspa8		Gprin3
E2f1	Bcl9l		E230016M11Rik
Raly	Pafah1b2		Reep1
Ggt7	Timm8b		Vax2os
Epb41l1	Odf3l1		Vax2
Tgif2	Cox5a		Rab11fip5
Soga1	Arid3b		Tgfa
D630003M21Rik	Tmem202		Pcyox1
Mafb	Thsd4		Rab43
Slc12a5	Aagab		H1f10
Zfp334	Rab11a		1810044D09Rik
Slc13a3	Plekho2		9530026P05Rik
Prex1	Oaz2		Eogt
B4galt5	Tpm1		Rybp
Cebpb	Ccnb2		Lhfpl4
Nfatc2	Spsb4		Ogg1
Rbm38	Hyal2		Il17rc
Stx16	Ccdc12		Atp2b2
Gnas	Tgfbr2		Gm44167
Cdh4	Scn5a		Slc6a11
4921531C22Rik	Ccdc13		Pparg
Ss18l1	Higd1a		Ift122
Col9a3	Kif15		Rho
Zbtb10	Slc25a5		Zfp9
Fndc3b	Tspyl2		Cacna2d4
Pld1	Rbbp7		Bid
Sclt1			Usp18
Maml3			Gm44148
Smc4			Clstn3
Map9			C1ra
Tmem131l			C1rb
Arfip1			Lpcat3
Pear1			Lrrc23
Mrpl24			Gnb3
Nes			Pianp
Bcan			Chd4
Mex3a			Tigar
Arhgef2			9330179D12Rik
Rit1			Foxm1
1500004A13Rik			Tex52
Rusc1			Magohb
Thbs3			Hebp1
Zbtb7b			Grin2b
Shc1			Smco3
Kcnn3			Eps8
She			Itpr2
Atp8b2			Prkcg
Creb3l4			Tmc4
Rorc			D030047H15Rik
Rfx5			Rdh13
Sema6c			Dnaaf3
Adamtsl4			Gm3854
Plekho1			Crx
Ptgfrn			Ehd2
Olfml3			Ptgir
Phtf1os			Pnma8b
Mov10			Mill2
Inka2			Mypopos
Slc6a17			Bcam
Csf1			Bcl3
Ampd2			Kcnn4
Gpsm2			Atp1a3
Abca4			Ceacam1
Arsj			Tgfb1
Neurog2			Lrfn1
Lef1			Fam98c
Nexn			Cox7a1
Trp53inp1			Lrfn3
Faxc			Scn1b
Gm20878			Chst8
Ccdc107			Pepd
Car9			Lrp3
Npr2			Cep89
Tgfbr1			Rgs9bp
Nr4a3			Tshz3
Snx30			Ccne1
Akna			Zfp976
Whrn			Shank1
Plin2			Syt3
Mtap			Garin5a
Tusc1			Gm57218
Ttc39a			Cpt1c
Cdkn2c			6530437J22Rik
Agbl4			Gm15545
Bend5			Rcn3
Spata6			Gm45669
Slc6a9			Fcgrt
B4galt2			Flt3l
Ipo13			Trpm4
Foxo6			Hsd17b14
Col9a2			Sphk2
Oscp1			Kcnj14
Eva1b			Emp3
Ago1			Odad1
Psmb2			Kcnj11
Dlgap3			Gabrb3
Trim62			A330076H08Rik
Hdac1			Pcsk6
Adgrb2			Gm26827
Tinagl1			Mrps11
Serinc2			Aen
Sdc3			Hapln3
Ahdc1			Polg
Zfp593			Iqgap1
Pafah2			Alpk3
Stmn1			Homer2
Ldlrap1			Sh3gl3
Eloa			Ankrd42
E2f2			Wnt11
Kdm1a			Dgat2
Ephb2			Map6
Hspg2			Ucp2
Rap1gap			Dnajb13
Alpl			P2ry2
Ece1			Il18bp
Eif4g3			Stim1
Mfap2			Trim6
Arhgef19			Trim34a
Slc25a34			Trim5
Dnajc16			Syt9
Efhd2			Ric3
Mthfr			Arntl
Casz1			Vwa3a
Spsb1			Eef2k
Phf13			Polr3e
Klhl21			4933432K03Rik
Plekhg5			Katnip
Nphp4			Gsg1l
Megf6			Il27
Hes5			Nupr1
Ski			Tlcd3b
Tmem88b			Sez6l2
Agrn			Kif22
Fzd1			Qprt
Kcnh2			B130055M24Rik
Prkag2			Ccdc189
Emilin1			Gm39090
Ppm1g			Pycard
Maea			Tgfb1i1
Fam53a			Chst15
Slbp			Insyn2a
Fgfr3			Stk32c
Nsd2			Cfap46
Haus3			Fuom
Mxd4			Ifitm2
Sh3bp2			Irf7
Htra3			Eps8l2
Evc2			Slc25a22
Gm3716			Brsk2
N4bp2			Ctsd
Pdgfra			H19
Lrrc8d			Tspan32os
Fgfrl1			Kcnq1ot1
Mn1			Cdkn1c
C130026L21Rik			Tnfrsf23
Miat			Dhcr7
Crybb1			Gm14372
Tpst2			Camsap3
Fam222a			4932443L11Rik
Pxn			Prr36
Cit			Col4a2
Fbxo21			Atp11a
Dtx1			Mcf2l
Trafd1			Grtp1
Sh2b3			Tfdp1
Cux2			Grk1
Kdm2b			Gas6
Orai1			Cfap97d2
Vps37b			Mcph1
Cdk2ap1			Gm56829
Ncor2			Nek3
Scarb1			Sfrp1
Gusb			Plekha2
Limk1			Adgra2
Fzd9			Unc5d
Hip1			B430010I23Rik
Ywhag			Klkb1
Dtx2			Cyp4v3
Upk3bl			Fam149a
Orai2			Enpp6
Plod3			Ddx60
Gnb2			Csgalnact1
Pcolce			Pbx4
Nyap1			Ncan
Fam20c			Mef2b
Adap1			Upf1
Gper1			Tmem59l
Lfng			Isyna1
Iqce			Ifi30
Radil			Gtpbp3
Fscn1			Plvap
Zfp853			Bst2
Arpc1b			Nxnl1
Medag			Jak3
Slc25a13			Zfp961
Thsd7a			Hmgn2-ps
Lrrc4			Klf2
Prrt4			Gm17435
Impdh1			Med26
Ccdc136			Tmem38a
Flnc			Hmox1
Tspan33			Arhgap10
Mkln1os			Ednra
Tmem176b			Pkn1
Chn2			Ptger1
Mindy4			Ddx39a
Rpia			Adgre5
Polr1a			Gm26532
Tet3			Gadd45gip1
Sfxn5			Gpt2
2310040G24Rik			Gm19935
Mxd1			Irx3
2610306M01Rik			Gm36843
Gm5577			Gm45472
Gata2			Lpcat2
Sec61a1			Coq9
Slc41a3			Drc7
Iqsec1			Cngb1
Slc6a6			Ccdc113
Adamts9			Ndrg4
Magi1			Got2
Tafa1			Car7
Mitf			Tradd
Lrrn1			Fbxl8
Edem1			Nol3
Ttll3			Matcap1
Cand2			Fbxl9
Plxnd1			Gfod2
Cacna1c			Psmb10
Cecr2			Hydin
Mical3			Cdyl2
Eno2			Necab2
Spsb2			Cyba
Tpi1			Cpne7
P3h3			Sult5a1
Gpr162			Spata33
Iffo1			Spire2
Ccnd2			2310022B05Rik
Parp11			2810004N23Rik
Rhno1			Dync2h1
Lrp6			Cep126
Lockd			Cntn5
Myadm			Amotl1
Cacng8			Col5a3
Ppp6r1			Shfl
Ube2s			1700084C06Rik
Zfp667			Pde4a
Mzf1			Gm16754
Bbc3			Keap1
Prkd2			Cdkn2d
Dact3			Gm36198
Ccdc8			AB124611
Hif3a			Rab3d
Nova2			Odad3
Irf2bp1			Bmper
Sympk			Ntm
Dmpk			St14
Rtn2			Aplp2
Ppp1r13l			4930581F22Rik
Mark4			Siae
Apoc1			Spa17
Nectin2			Tbrg1
Cadm4			Panx3
B9d2			Jhy
Axl			Grik4
Coq8b			Gm49380
Ltbp4			Gm10687
Blvrb			C2cd2l
Sertad3			H2ax
Sertad1			Nxpe4
Akt2			Zbtb16
Dyrk1b			Sdhd
Plekhg2			Pih1d2
Sipa1l3			Dixdc1
Zfp790			Fdx1
Zfp383			Chrnb4
Aplp1			Cspg4
Hspb6			Ulk3
Gramd1a			Gm17231
Kctd15			Pml
Slc7a10			Insyn1
Ankrd27			Gm47271
Vsig10l			Nr2e3
Lrrc4b			Itga11
Josd2			Map2k1
Pnkp			Gm48855
Slc17a7			Slc24a1
Ntf5			Mtfmt
Car11			Gm40528
Ush1c			Tln2
Kcnc1			Mns1
Peg12			Dnaaf4
Apba2			Pierce2
Fam174b			Atosa
Mir9-3hg			Scg3
Idh2			Filip1
Sema4b			Impg1
Arnt2			Lca5
Tenm4			Me1
Gab2			Snap91
Usp35			4930579K19Rik
Thrsp			Dzip1l
Capn5			Ephb1
Uvrag			Slco2a1
Serpinh1			Rab6b
Gdpd5			5830418P13Rik
C2cd3			Parp3
Relt			6430571L13Rik
Arhgef17			Gnat1
Nup98			Sema3f
Rhog			Traip
Ppfibp2			Inka1
Stk33			Gmppb
Swap70			Wdr6
Ampd3			Kif9
Xylt1			Nradd
Itpripl2			Pth1r
Gprc5b			Fbxl2
Rexo5			Cmtm8
Ndufab1			Gadl1
Xpo6			Plcd1
Tbx6			Cx3cr1
Taok2			Ttc21a
Mvp			Hhatl
Maz			Gm26797
Zfp629			Limd1
Fbxl19			Lrp11
Tacc2			Gm28905
Fam53b			Adgb
Fank1			Ltv1
Adam12			Arfgef3
Lsp1			Gm48249
Mrpl23			9330159F19Rik
Tspan32			Frk
Trpm5			Ddo
Osbpl5			Mettl24
Mrgpre			Ak9
Ano1			Armc2
Ccnd1			Prdm1
Evi5l			Smpdl3a
Col4a1			Cdh23
Rasa3			Slc29a3
Fbxo25			Unc5b
Acsl1			Pcbd1
Gm10033			Aifm2
Sugp2			Tspan15
Homer3			Hkdc1
Crtc1			Egr2
Ssbp4			Bicc1
Pgpep1			Pcdh15
Pik3r2			Gnaz
Mast3			Rab36
Ano8			Gstt3
Prkaca			Prmt2
Zfp423			Col6a1
Mmp2			Slc19a1
Cpne2			Pofut2
Cx3cl1			Adarb1
Dok4			Lrrc3
Ccdc102a			Trpm2
Kifc3			Cfap410
Mmp15			Hcn2
Hsf4			Misp
Lcat			Plppr3
Slc7a6			Prtn3
Cdh3			Efna2
Nip7			3300002P09Rik
Phlpp2			Lingo3
Cmip			Lsm7
Osgin1			Sppl2b
Crispld2			Gadd45b
Gse1			Thop1
Zfpm1			Gipc3
Ccsap			Gm3055
Arv1			1500009L16Rik
Disc1			Gm47962
Gucy1a2			Abtb3
Smco4			Nt5dc3
Olfm2			1700113H08Rik
S1pr2			Gas2l3
Dnm2			Gm20110
B3gat1			Gm47578
Ets1			Lrriq1
Cdon			Lin7a
Fez1			4930473D10Rik
Robo3			Gm15723
Msantd2			Gm31182
Ubash3b			4933412E12Rik
Nectin1			Rassf3
Mcam			Tsfm
Phldb1			Mettl1
Dscaml1			F420014N23Rik
Cep164			Kif5a
Bace1			Myl6
Nkapd1			Itga7
Rdx			Vmn2r87
Zc3h12c			Gm31793
Dmxl2			Smtn
Dnaja4			Osbp2
1700017B05Rik			Castor1
Scamp5			Nipsnap1
Csk			Gck
Islr			Gm11973
Loxl1			Nacad
Cd276			B3gnt2
Neo1			Fam161a
Coro2b			Sanbr
Cln6			Fancl
Calml4			Cfap36
Smad3			Mtif2
Igdcc4			Kcnip1
Igdcc3			Ccnjl
Spg21			Cyfip2
Snx1			Gm12184
Aph1b			Irgm1
Rab8b			Gm57328
Anxa2			Jade2
Myzap			Gm12216
Rfx7			Slc22a4
Pygo1			Anxa6
Bfsp2			Mrpl22
Gpr62			Igtp
Mapkapk3			Irgm2
Cyb561d2			Fam183b
Mst1r			Rasd1
Uba7			Map2k3
Rnf123			B9d1
Bsn			Myocd
Klhdc8b			Dnah9
Ip6k2			Glp2r
Shisa5			Rcvrn
Tmie			Tmem107
Als2cl			Gucy2e
Cmtm7			Kdm6bos
Ulk4			Dnah2
E530011L22Rik			Efnb3
Gask1a			Chrnb1
Lancl3			6720407P12Rik
Slc6a8			Ybx2
Plxna3			Eno3
Pdk3			Med31
Eda			Tekt1
Gdpd2			Ankfy1
Fgd1			Aspa
Usp51			Sgsm2
Pdha1			1700016P03Rik
			Rtn4rl1
			Rflnb
			Tlcd3a
			Trp53i13
			Sez6
			Nlk
			Lgals9
			Wsb1
			Mmp28
			2610027K06Rik
			Ypel2
			Gdpd1
			Gm11508
			Dgke
			Mycbpap
			Col1a1
			Mrpl10
			Epop
			Igfbp4
			Hap1
			Odad4
			Zfp385c
			Dhx58
			Stat5a
			Gm57383
			Gm57395
			Naglu
			Psmc3ip
			Ramp2
			Ptges3l
			Ifi35
			Tmem106a
			Tmub2
			Grn
			Gjc1
			Efcab15
			Arf2
			Icam2
			Gm11650
			Slc16a6
			Arsg
			Abca5
			2610035D17Rik
			Ttyh2
			Kif19a
			Nherf1
			Hid1
			Jpt1
			Rnf157
			Septin9
			Tmc6
			Afmid
			Tha1
			Lgals3bp
			Ccdc40
			Sgsh
			Slc26a11
			Rnf213
			Pde6g
			Gm17178
			Slc16a3
			Tbcd
			Gm48512
			Gm3625
			Klhl29
			Rhob
			2410004P03Rik
			Rsad2
			Dld
			Atxn7l1
			Prorp
			Cdkl1
			4930512B01Rik
			Pygl
			Lrrc9
			Plekhg3
			Rab15
			Fut8
			Tmem229b
			Rdh12
			Ltbp2
			Pgf
			Zc2hc1c
			Gm56557
			Flvcr2
			Gm19951
			Gpr68
			Gm36756
			Rin3
			Lgmn
			Unc79
			Ifi27
			Serpina3n
			Tunar
			D430019H16Rik
			Hhipl1
			Dlk1
			Meg3
			Rtl1
			Rian
			B830012L14Rik
			Mirg
			4921507G05Rik
			Lbhd2
			2810029C07Rik
			Ppp1r13b
			Zbtb42
			Clba1
			Dync2i1
			Rapgef5
			Adarb2
			Chrm3
			Edaradd
			Ero1b
			ENSMUSG00000121485
			Gpr137b
			Gm48503
			Cox5b-ps
			C230035I16Rik
			Gm11335
			H3c7
			H3c6
			H2ac8
			H2bc8
			H3c4
			H4c4
			H2bc6
			H2bc3
			Gm40841
			Irf4
			Gm48765
			Txndc5
			Mak
			Rnf182
			Gm5083
			Gm48648
			Zfp169
			Wnk2
			Gm32834
			Ror2
			Gm48623
			B4galt7
			Caml
			Kif27
			Isca1
			Dapk1
			Zfp456
			Adcy2
			Erap1
			2210408I21Rik
			Vcan
			Gm4117
			Rasgrf2
			Cmya5
			Dmgdh
			Lhfpl2
			Hexb
			Mrps27
			Gm26559
			Plpp1
			Cspg4b
			Arl15
			Itga2
			Hcn1
			ENSMUSG00000121513
			Cfap70
			Camk2g
			Lrmda
			Gm52992
			Gm47920
			Tmem254
			Arf4
			Arhgef3
			Sh3bp5
			Oxnad1
			Ogdhl
			Wdfy4
			Lrrc18
			Rbp3
			Zfp488
			Cdhr1
			Sh2d4b
			Tspan14
			Otx2os1
			Rpgrip1
			Slc7a7
			Ppp1r3e
			Cmtm5
			Gm49130
			Myh6
			Mhrt
			Nrl
			Irf9
			Nfatc4
			Mrpl57
			Atp8a2
			Wdfy2
			Defb42
			Ctsb
			Neil2
			Extl3
			Slc25a37
			Loxl2
			Gm33524
			Bin3
			Dmtn
			Gm56755
			Enox1
			Pcdh17
			1700087I21Rik
			Slitrk1
			Dzip1
			Gm49179
			Gm4681
			Gm56769
			Ggact
			4930594M22Rik
			Capsl
			Spef2
			Mtmr12
			Fbxl7
			Ankrd33b
			Gm56714
			Matn2
			Gm34590
			Fzd6
			Cthrc1
			Rims2
			Csmd3
			Samd12
			Gm16006
			Wdyhv1
			Dnaaf11
			Tmem71
			Gm49457
			Ptk2
			Top1mt
			Nrbp2
			Gm41349
			Eppk1
			Parp10
			1700109K24Rik
			Lgals1
			Triobp
			1700088E04Rik
			Tmem184b
			Kdelr3
			Dmc1
			Fam227a
			Nptxr
			Aco2
			Naga
			Pacsin2
			Ttll1
			Bik
			Tspo
			Scube1
			Mpped1
			Arhgap8
			5031439G07Rik
			Mapk8ip2
			Acr
			Prickle1
			Pus7l
			Tmem117
			Rpap3
			9330020H09Rik
			Ddn
			Racgap1
			Lima1
			Tamalin
			Nr4a1
			Gm56721
			Krt18
			Itgb7
			Pde1b
			Vasn
			Tekt5
			Tvp23a
			Litaf
			Txndc11
			Bmerb1
			Snai2
			Gm33696
			Efcab1
			Spag6l
			Sdf2l1
			Ydjc
			P2rx6
			Ccdc74a
			B830017H08Rik
			Prodh
			Rtn4r
			Zdhhc8
			Tango2
			Comt
			Fam131a
			Polr2h
			Dgkg
			Rtp4
			Fgf12
			Fam43a
			Meltf
			Dynlt2b
			Iqcg
			Mylk
			Stxbp5l
			Cfap91
			Timmdc1
			Arhgap31
			B4galt4
			Gm9968
			Gramd1c
			Cfap44
			Cd200
			Impg2
			Abi3bp
			Arl6
			Epha3
			N6amt1
			Urb1
			4930534H18Rik
			Ifngr2
			Atp5o
			Mx2
			Dynlt1c
			Tagap1
			Rnaset2b
			Rps6ka2
			Rsph3a
			Gm1604a
			Rnaset2a
			Cep43
			1700010I14Rik
			Pacrg
			Agpat4
			Wdr27
			Lix1
			Gm56906
			Zfp948
			Zfp820
			Zfp995
			Zfp947
			Zfp994
			Tnfrsf12a
			Cldn9
			9530082P21Rik
			Flywch2
			Tbc1d24
			Rab26
			Pkd1
			Nherf2
			Cacna1h
			Sox8
			Cerox1
			Gng13
			Msln
			Haghl
			Rab40c
			A930017K11Rik
			Axin1
			Atp6v0e
			Syngap1
			Ggnbp1
			Itpr3
			Pacsin1
			Taf11
			C230013L11Rik
			Ppard
			Tulp1
			Cpne5
			Tbc1d22b
			Gm41561
			Abcg1
			Tff2
			Rsph1
			Slc37a1
			Sik1
			Gm17276
			Gm26549
			Adamts10
			Smim40
			Tapbp
			Gm19412
			H2-K1
			H2-DMb1
			Psmb9
			Tap1
			Psmb8
			Tap2
			Ager
			2610029K11Rik
			Prrt1
			Fkbpl
			Tnxb
			C2
			Gm10501
			Gm20522
			H2-Q4
			H2-T23
			H2-T22
			Gm19684
			Trim26
			H2-M3
			Rsph9
			Lrrc73
			Tjap1
			Prph2
			Guca1a
			Lrfn2
			Rftn1
			Efhb
			Fsd1
			Sema6b
			Plin3
			Kdm4b
			Catsperd
			Nrtn
			Efna5
			Tmem232
			Twsg1
			Myom1
			Ehd3
			Gm26749
			Eif2ak2
			Cdc42ep3
			Morn2
			Arhgef33
			Gm36279
			4930500A05Rik
			Gm49969
			Dync2li1
			Lhcgr
			Colec12
			Abhd3
			A830021F12Rik
			Mapre2
			ENSMUSG00000121479
			Mocos
			Nme5
			Reep2
			Gm56507
			Lrrtm2
			Spata24
			Psd2
			Pcdhb2
			Pcdhb3
			Pcdhb4
			Pcdhb5
			Pcdhb6
			Pcdhb7
			Pcdhb8
			Pcdhb9
			Pcdhb10
			Pcdh1
			9630014M24Rik
			Fgf1
			Gm5820
			Ppp2r2b
			Eif3j2
			Snx24
			Ppic
			Gm33732
			Pdgfrb
			Pde6a
			Ppargc1b
			Afap1l1
			Gm41760
			Gm30094
			Cplx4
			Mc2r
			Lipg
			Katnal2
			Pard6g
			Nfatc1
			Gm16066
			Chka
			Nudt8
			Cabp2
			Cdk2ap2
			Coro1b
			Ankrd13d
			Gm960
			Bbs1
			Cd248
			Sipa1
			Ehbp1l1
			Capn1
			Gm14963
			Ehd1
			Pygm
			Rasgrp2
			Gm54798
			Flrt1
			Naa40
			Gm50232
			Zfta
			Gng3
			Lrrn4cl
			Rom1
			Gm10353
			Tmem216
			Tmem138
			Gcnt1
			Apba1
			Pgm5
			Rcl1
			Plgrkt
			Rnls
			Lipo3
			Ifit1
			Hectd2
			Gm32342
			Cyp26a1
			Tctn3
			Fgf8
			Nfkb2
			Mfsd13a
			Calhm2
			Cfap43
			Mirt1
			Acsl5
			Casp7
			B230217O12Rik
			Hspa12a
			Shtn1
			Gm26618
			2010204K13Rik
			Syp
			Prickle3
			Ccdc120
			Kcnd1
			Pim2
			Hdac6
			Rbm3
			B630019K06Rik
			Rpgr
			Gm26652
			Gm6938
			Septin6
			Upf3b
			Tmem255a
			Smarca1
			Elf4
			Hprt
			Rtl8b
			Sox3
			Fmr1
			Hmgb3
			Prrg3
			Zfp185
			Xlr3b
			Abcd1
			Pdzd4
			Renbp
			Ubl4a
			Slc10a3
			Mpp1
			Cfap47
			Ophn1
			Stard8
			Rtl5
			Cited1
			Gm14858
			Gm39529
			Tsix
			Rps6ka6
			Tmem35a
			Drp2
			Armcx5
			Bex2
			Tmsb15b2
			Tmsb15b1
			Zcchc18
			Pwwp3b
			Mid2
			Kcne1l
			Tro
			Maged2
			Spin2c
			Map7d2
			Rs1
			Cdkl5
			Mid1
			Gm15726
			Gm55594
